# Evolution and regulation of microbial secondary metabolism

**DOI:** 10.1101/2020.09.02.280495

**Authors:** Guillem Santamaria, Chen Liao, Zhe Wang, Kyu Rhee, Francisco Pinto, Jinyuan Yan, Joao B. Xavier

## Abstract

Microbes have disproportionate impacts on the macroscopic world. This is in part due to their ability to grow to large groups and cooperatively secrete massive amounts of secondary metabolites that impact their environment. Yet, the conditions enabling secondary metabolism without compromising primary needs remain unclear. Here we investigated the biosynthesis of rhamnolipids, a secondary metabolite that *Pseudomonas aeruginosa* makes to decrease the surface tension of surrounding liquid. Using a combination of genomics, metabolomics, transcriptomics, and mathematical modeling we show that biosynthesis of rhamnolipids from glycerol varies inconsistently across the phylogenetic tree; instead, non-producer lineages are also those worse at reducing the oxidative stress of primary glycerol metabolism. The link to oxidative stress explains the inconsistent distribution across the *P. aeruginosa* tree, adding a new layer to the regulation of rhamnolipids—a microbial secondary metabolite important for fitness in natural and clinical settings.

**Significance:** The bacterium *Pseudomonas aeruginosa* is a major source of hospital-acquired infections. This pathogen’s knack for virulence relies on its ability to multiply and secrete massive amounts of substances that overwhelm microbial competitors and weaken host defenses. It remains unclear how the bacteria conciliate their need to grow and multiply—a need at the individual-level— with their ability to secrete products—a need of the population. Here we combined genomics, metabolomics and mathematical modeling to study the biosynthesis of rhamnolipids, a surfactant that *P. aeruginosa* makes to reduce the surface tension of surrounding liquids. Our study reveals a new link between oxidative stress and rhamnolipid synthesis, which helps explain how this important bacterial product has evolved and how it persists in many lineages of pathogens.
