## Supplementary Table 2 for "Evolution and regulation of microbial secondary metabolism"

### Sheet: Supplementary_Table_2
Strain	phase	start_t	delta_t	init_od	delta_od	area	sgr_mean	sgr_max
F22031	1	3.3	17.3	0.00642559	0.341041	1.44965	0.249327	0.249327
F22031	2	20.6	16.1	0.347467	0.669791	11.9851	0.0575744	0.0575744
F22031	3	36.7	11.3	1.01726	-0.0464851	11.2445	-0.00424758	0.00370966
F23197	1	12.8	19.7	0.00818186	0.416802	2.44136	0.18835	0.18835
F23197	2	32.5	11.1	0.424984	0.469181	7.57397	0.0582014	0.0582014
F23197	3	43.6	4.4	0.894164	-0.100917	3.76322	-0.0244343	0.0210646
F30658	1	4.4	17.8	0.00674337	0.382177	1.02696	0.157303	0.523181
F30658	2	22.2	6.2	0.388921	0.413794	4.15466	0.109881	0.386457
F30658	3	28.4	19.6	0.802715	-0.330257	12.6657	-0.0271862	0.0271862
F34365	1	4.4	17.1	0.00856013	0.370286	1.51029	0.233196	0.264798
F34365	2	21.5	14.8	0.378846	0.571256	10.5723	0.0501292	0.0501292
F34365	3	36.3	11.7	0.950102	-0.0594644	10.5536	-0.00758864	0.00119761
F5677	1	15.4	32.5	0.0110358	0.641946	7.1111	0.091215	0.091215
F5677	2	47.9	0.1	0.652982	0.00415061	0.0655057	0.0633661	0.064267
F5677	3	48	0	0.657133	0	0	0.00531935	0.00531935
F63912	1	4.4	21.2	0.00810004	0.693385	4.13929	0.173121	0.173121
F63912	2	25.6	6.7	0.701485	0.361757	6.06685	0.0621372	0.0621372
F63912	3	32.3	15.7	1.06324	-0.237341	14.9557	-0.016685	0.0138356
F9670	1	5	18.5	0.00596236	0.621192	1.63383	0.185005	0.397445
F9670	2	23.5	15.1	0.627154	0.601688	16.6746	0.0327041	0.230276
F9670	3	38.6	9.4	1.22884	-0.153501	10.5895	-0.0141966	4.08e-07
H27930	1	4.7	14.9	0.00841977	0.378755	1.34359	0.278347	0.291444
H27930	2	19.6	17.9	0.387174	0.712397	14.0455	0.044235	0.044235
H27930	3	37.5	10.5	1.09957	-0.112493	10.856	-0.00976756	0.0048241
H47921	1	9	15.1	0.00913193	0.548662	1.19267	0.198163	0.558786
H47921	2	24.1	13.9	0.557794	0.725036	14.4875	0.0319978	0.0672966
H47921	3	38	10	1.28283	-0.292612	10.6244	-0.0324674	0.00182662
H5708	1	4.4	23.9	0.00628272	0.894348	5.5149	0.167357	0.167357
H5708	2	28.3	4.5	0.900631	0.276965	4.93976	6.81e-15	3.52e-14
H5708	3	32.8	15.2	1.1776	-0.363215	14.1494	1.64e-26	4.2e-25
M1608	1	3.7	24	0.00363725	0.360848	2.27684	0.165179	0.165179
M1608	2	27.7	15.8	0.364485	0.431499	9.28176	0.0474482	0.0474482
M1608	3	43.5	4.5	0.795985	-0.0472634	3.47462	-0.0205866	0.0174435
M37351	1	8.5	27.8	0.00813713	0.523501	4.75203	0.104573	0.104573
M37351	2	36.3	2.2	0.531639	0.299298	1.71525	0.223563	1.439
M37351	3	38.5	9.5	0.830936	-0.0423605	7.7725	-0.00568188	0.0026741
M55212	1	13.9	27.1	0.00574561	0.565157	3.59156	0.132711	0.132711
M55212	2	41	4.5	0.570903	0.264323	3.49892	0.0866918	0.391375
M55212	3	45.5	2.5	0.835225	-0.00301361	2.08511	-0.00191874	0.00191861
M6057	1	3	23.7	0.00254668	0.669958	4.03265	0.160409	0.304651
M6057	2	26.7	2	0.672505	0.313145	1.89103	0.200911	0.738656
M6057	3	28.7	19.3	0.98565	-0.129241	17.7006	-0.00509282	3.56e-05
M74707	1	10.8	11.9	0.00492624	0.154356	0.423657	0.248278	0.41471
M74707	2	22.7	24.9	0.159282	0.502046	12.4282	0.0461607	0.217293
M74707	3	47.6	0.4	0.661328	0.0132355	0.265304	0.0327313	0.11494
UCBPP-PA14	1	3.9	16.3	0.00516055	0.262714	0.948813	0.231083	0.296663
UCBPP-PA14	2	20.2	17.7	0.267874	0.615226	11.3493	0.0500018	0.0500018
UCBPP-PA14	3	37.9	10.1	0.883101	-0.0594398	8.7031	-0.00792465	0.00331626
PA7	1	9.4	25.7	0.00742525	0.622132	4.94007	0.128868	0.128868
PA7	2	35.1	2.7	0.629557	0.120931	1.93549	0.0644347	0.155886
PA7	3	37.8	10.2	0.750488	-0.0131255	7.61952	-0.00167931	1.32e-117
PAO1	1	5.3	20.6	0.00506495	0.427923	1.62189	0.203197	0.266446
PAO1	2	25.9	11	0.432988	0.527565	8.83579	0.0552053	0.275508
PAO1	3	36.9	11.1	0.960553	-0.11824	9.82454	3.57e-12	2.54e-11
S86968	1	4.4	27.2	0.00516251	0.652238	6.76293	0.0999601	0.0999601
S86968	2	31.6	2.2	0.6574	0.119116	1.63036	0.0762122	0.17035
S86968	3	33.8	14.2	0.776516	-0.0815064	10.1457	-0.00804382	0.000516831
T38079	1	5.1	18.5	0.00113458	0.650599	1.9863	0.304332	0.318455
T38079	2	23.6	6.7	0.651734	0.41646	6.5218	0.0752963	0.358531
T38079	3	30.3	17.7	1.06819	-0.0917835	18.5924	-0.0637433	1.13e-06
T52373	1	11.7	14.2	0.00432262	0.435358	1.30552	0.307981	0.36987
T52373	2	25.9	17.2	0.43968	0.657904	14.9464	0.0389298	0.0389298
T52373	3	43.1	4.9	1.09758	-0.0031081	5.34559	-0.00155123	9.97e-05
T6313	1	5.7	19.2	0.00343183	0.410289	2.12977	0.202449	0.202449
T6313	2	24.9	19.6	0.413721	0.472648	14.0549	0.0354934	0.0798308
T6313	3	44.5	3.5	0.886369	-0.0210375	3.07241	-0.00871937	0.00774621
T63266	1	2.8	20	0.00199185	0.507337	1.75783	0.235366	0.282105
T63266	2	22.8	5.8	0.509328	0.487517	4.65095	0.109131	0.109131
T63266	3	28.6	19.4	0.996846	-0.129798	17.5467	-0.00385503	0.00371333
W16407	1	4	18.5	0.00315206	0.500583	1.7828	0.252083	0.27564
W16407	2	22.5	15.6	0.503735	0.501549	13.0242	0.0319141	0.0319141
W16407	3	38.1	9.9	1.00528	-0.038174	9.74518	-0.0037664	0.00260383
W25637	1	11	15.4	0.00706348	0.404345	1.08886	0.195332	0.440066
W25637	2	26.4	2.9	0.411409	0.305643	1.81727	0.187704	0.432205
W25637	3	29.3	18.7	0.717052	0.204	14.8185	0.0168826	0.0805871
W36662	1	10.5	22.4	0.00654236	0.703865	4.77107	0.153466	0.153466
W36662	2	32.9	2.3	0.710408	0.176681	1.93538	0.0968548	0.25638
W36662	3	35.2	12.8	0.887088	-0.209035	10.2822	-0.0241398	0.00857935
W45909	1	3	19.7	0.00236692	0.408666	1.38828	0.22756	0.300868
W45909	2	22.7	13.7	0.411033	0.621842	10.3543	0.0451407	0.0502302
W45909	3	36.4	11.6	1.03287	-0.0521445	11.547	0.00187993	0.00187993
W60856	1	10.1	22.7	0.010067	0.673147	4.95233	0.122753	0.122753
W60856	2	32.8	2.4	0.683214	0.258824	2.09982	0.135482	0.48563
W60856	3	35.2	12.8	0.942038	-0.0987726	11.6099	-0.00870015	0.00391672
W70332	1	4.1	29.7	0.00480833	1.04466	10.4959	0.204226	0.318744
W70332	2	33.8	2.3	1.04947	0.184957	2.74705	0.071938	0.222932
W70332	3	36.1	11.9	1.23443	-0.317502	12.8602	-0.0261468	0.0205443
W91453	1	9.1	14.4	0.00579668	0.263209	0.682286	0.192716	0.479218
W91453	2	23.5	17.5	0.269006	0.623029	10.803	0.0477726	0.0477726
W91453	3	41	7	0.892035	-0.0857318	5.94279	-0.014562	0.014562
X78812	1	3.5	19.6	0.00504235	0.342714	1.38781	0.221987	0.253246
X78812	2	23.1	13.8	0.347756	0.539729	8.84817	0.0566667	0.0566667
X78812	3	36.9	11.1	0.887485	-0.00472955	9.88765	0.0017496	0.0486814
X9820	1	3	15.8	0.00283831	0.280798	0.899414	0.244443	0.33576
X9820	2	18.8	17.7	0.283637	0.589563	10.7822	0.0461714	0.0461714
X9820	3	36.5	11.5	0.873199	-0.0898659	8.65363	-0.0209577	5.36e-06
