## Supplementary Table 3 for "Evolution and regulation of microbial secondary metabolism"

### Sheet: tab_rfeRhamn2Cats
KEGG.id	Entry.type	KEGG.name	p.score
pau00020	pathway	Citrate cycle (TCA cycle) - Pseudomonas aerug...	2.68796e-05
pau00030	pathway	Pentose phosphate pathway - Pseudomonas aerug...	0.000255513
pau00250	pathway	Alanine, aspartate and glutamate metabolism -...	0.031038
pau00270	pathway	Cysteine and methionine metabolism - Pseudomo...	0.000640137
pau00290	pathway	Valine, leucine and isoleucine biosynthesis -...	1e-06
pau00630	pathway	Glyoxylate and dicarboxylate metabolism - Pse...	0.00984703
pau00660	pathway	C5-Branched dibasic acid metabolism - Pseudom...	0.00771224
pau01503	pathway	Cationic antimicrobial peptide (CAMP) resista...	0.0318542
pau02060	pathway	Phosphotransferase system (PTS) - Pseudomonas...	0.0477805
M00001	module	Glycolysis (Embden-Meyerhof pathway), glucose...	0.0130388
M00002	module	Glycolysis, core module involving three-carbo...	0.00322316
M00003	module	Gluconeogenesis, oxaloacetate => fructose-6P	0.00190877
M00004	module	Pentose phosphate pathway (Pentose phosphate ...	0.00495667
M00005	module	PRPP biosynthesis, ribose 5P => PRPP	1e-06
M00007	module	Pentose phosphate pathway, non-oxidative phas...	0.000144642
M00009	module	Citrate cycle (TCA cycle, Krebs cycle)	0.000923341
M00010	module	Citrate cycle, first carbon oxidation, oxaloa...	0.000490966
M00011	module	Citrate cycle, second carbon oxidation, 2-oxo...	0.0101944
M00012	module	Glyoxylate cycle	0.00158098
M00019	module	Valine/isoleucine biosynthesis, pyruvate => v...	0.0045221
M00032	module	Lysine degradation, lysine => saccharopine =>...	0.000262579
M00049	module	Adenine ribonucleotide biosynthesis, IMP => A...	0.0333065
M00149	module	Succinate dehydrogenase, prokaryotes	0.0345996
M00165	module	Reductive pentose phosphate cycle (Calvin cyc...	0.000986796
M00167	module	Reductive pentose phosphate cycle, glyceralde...	0.000380819
M00173	module	Reductive citrate cycle (Arnon-Buchanan cycle...	1.36136e-05
M00308	module	Semi-phosphorylative Entner-Doudoroff pathway...	0.0227985
M00344	module	Formaldehyde assimilation, xylulose monophosp...	0.00473839
M00374	module	Dicarboxylate-hydroxybutyrate cycle	0.0236409
M00432	module	Leucine biosynthesis, 2-oxoisovalerate => 2-o...	1e-06
M00535	module	Isoleucine biosynthesis, pyruvate => 2-oxobut...	1e-06
M00570	module	Isoleucine biosynthesis, threonine => 2-oxobu...	0.000775414
M00620	module	Incomplete reductive citrate cycle, acetyl-Co...	1e-06
M00633	module	Semi-phosphorylative Entner-Doudoroff pathway...	0.035952
M00740	module	Methylaspartate cycle	0.0446124
1.1.1.85	enzyme	3-isopropylmalate dehydrogenase	1e-06
1.2.1.12	enzyme	glyceraldehyde-3-phosphate dehydrogenase (pho...	0.00131563
1.2.1.9	enzyme	glyceraldehyde-3-phosphate dehydrogenase (NAD...	0.000345878
1.3.5.1	enzyme	succinate dehydrogenase	3.44838e-06
1.3.5.4	enzyme	fumarate reductase (quinol)	3.44838e-06
1.4.1.9	enzyme	leucine dehydrogenase	0.00811797
1.8.4.15	enzyme	protein dithiol oxidoreductase (disulfide-for...	0.0318542
2.2.1.1	enzyme	transketolase	2.85293e-06
2.2.1.2	enzyme	transaldolase	0.000597717
2.3.3.1	enzyme	citrate (Si)-synthase	1e-06
2.3.3.13	enzyme	2-isopropylmalate synthase	1e-06
2.4.2.1	enzyme	purine-nucleoside phosphorylase	1e-06
2.4.2.2	enzyme	pyrimidine-nucleoside phosphorylase	1e-06
2.6.1.2	enzyme	alanine transaminase	1e-06
2.6.1.42	enzyme	branched-chain-amino-acid transaminase	0.0170026
2.6.1.66	enzyme	valine---pyruvate transaminase	1e-06
2.7.1.15	enzyme	ribokinase	0.020805
2.7.1.221	enzyme	N-acetylmuramate 1-kinase	1e-06
2.7.2.3	enzyme	phosphoglycerate kinase	0.0163191
2.7.6.1	enzyme	ribose-phosphate diphosphokinase	1e-06
2.7.9.2	enzyme	pyruvate, water dikinase	0.00673168
2.8.3.18	enzyme	succinyl-CoA:acetate CoA-transferase	0.0175276
3.1.3.105	enzyme	N-acetyl-D-muramate 6-phosphate phosphatase	1e-06
3.1.3.11	enzyme	fructose-bisphosphatase	0.0344001
3.1.3.48	enzyme	protein-tyrosine-phosphatase	0.0172582
3.2.2.10	enzyme	pyrimidine-5'-nucleotide nucleosidase	1.3579e-06
3.2.2.4	enzyme	AMP nucleosidase	1e-06
3.4.21.107	enzyme	peptidase Do	0.0162753
3.4.24.40	enzyme	serralysin	0.0318542
3.5.1.28	enzyme	N-acetylmuramoyl-L-alanine amidase	1e-06
3.5.4.2	enzyme	adenine deaminase	0.0185727
3.6.1.13	enzyme	ADP-ribose diphosphatase	2.07963e-05
3.7.1.20	enzyme	3-fumarylpyruvate hydrolase	0.0232648
4.1.1.31	enzyme	phosphoenolpyruvate carboxylase	0.0383273
4.1.2.13	enzyme	fructose-bisphosphate aldolase	0.00275224
4.1.2.14	enzyme	2-dehydro-3-deoxy-phosphogluconate aldolase	0.0210516
4.1.2.48	enzyme	low-specificity L-threonine aldolase	0.00126365
4.1.3.1	enzyme	isocitrate lyase	0.0169355
4.2.1.2	enzyme	fumarate hydratase	1e-06
4.2.1.20	enzyme	tryptophan synthase	0.0281823
4.2.1.3	enzyme	aconitate hydratase	1e-06
4.2.1.33	enzyme	3-isopropylmalate dehydratase	1e-06
4.2.1.35	enzyme	(R)-2-methylmalate dehydratase	1e-06
4.2.3.1	enzyme	threonine synthase	0.0360619
4.3.1.1	enzyme	aspartate ammonia-lyase	1e-06
4.3.1.19	enzyme	threonine ammonia-lyase	1e-06
4.3.2.1	enzyme	argininosuccinate lyase	0.0150603
4.3.2.2	enzyme	adenylosuccinate lyase	0.000784527
5.1.3.1	enzyme	ribulose-phosphate 3-epimerase	0.0206269
5.2.1.8	enzyme	peptidylprolyl isomerase	0.0318542
5.3.1.1	enzyme	triose-phosphate isomerase	1e-06
5.3.1.6	enzyme	ribose-5-phosphate isomerase	0.0297942
5.4.2.2	enzyme	phosphoglucomutase (alpha-D-glucose-1,6-bisph...	6.80688e-05
6.2.1.5	enzyme	succinate---CoA ligase (ADP-forming)	0.00676918
6.3.1.2	enzyme	glutamine synthetase	0.0326904
6.4.1.1	enzyme	pyruvate carboxylase	3.78257e-06
R00086	reaction	ATP phosphohydrolase	0.0415431
R00122	reaction	ADP phosphohydrolase	0.0331217
R00177	reaction	ATP:L-methionine S-adenosyltransferase	0.0140715
R00182	reaction	AMP phosphoribohydrolase	1e-06
R00220	reaction	L-serine ammonia-lyase	0.0263605
R00258	reaction	L-Alanine:2-oxoglutarate aminotransferase	0.040939
R00351	reaction	acetyl-CoA:oxaloacetate C-acetyltransferase (...	1e-06
R00352	reaction	acetyl-CoA:oxaloacetate C-acetyltransferase [...	1e-06
R00402	reaction	succinate:NAD+ oxidoreductase	1e-06
R00405	reaction	Succinate:CoA ligase (ADP-forming)	5.38059e-05
R00432	reaction	Succinate:CoA ligase (GDP-forming)	0.0182583
R00446	reaction	L-lysine:NAD+ 6-oxidoreductase (deaminating)	1e-06
R00479	reaction	isocitrate glyoxylate-lyase (succinate-formin...	0.0339929
R00490	reaction	L-aspartate ammonia-lyase (fumarate-forming)	1e-06
R00510	reaction	cytidine-5'-monophosphate phosphoribohydrolas...	1e-06
R00653	reaction	N-formyl-L-methionine amidohydrolase	1e-06
R00654	reaction	L-methionine methanethiol-lyase (deaminating;...	0.0448621
R00751	reaction	L-threonine acetaldehyde-lyase (glycine-formi...	1e-06
R00782	reaction	L-cysteine hydrogen-sulfide-lyase (deaminatin...	1e-06
R00891	reaction	L-serine hydro-lyase (adding hydrogen sulfide...	1e-06
R00892	reaction	L-cysteine:NAD+ oxidoreductase	0.0142633
R00893	reaction	L-Cysteine:oxygen oxidoreductase	0.00822399
R00894	reaction	L-glutamate:L-cysteine gamma-ligase (ADP-form...	0.00370396
R00895	reaction	L-Cysteine:2-oxoglutarate aminotransferase	0.0181264
R00897	reaction	O3-acetyl-L-serine:hydrogen-sulfide 2-amino-2...	0.00483724
R00901	reaction	L-cysteine hydrogen-sulfide-lyase (adding sul...	0.00459803
R00994	reaction	(2R,3S)-3-methylmalate:NAD+ oxidoreductase	1e-06
R00996	reaction	L-threonine ammonia-lyase (2-oxobutanoate-for...	1e-06
R00999	reaction	O-Succinyl-L-homoserine succinate-lyase (deam...	0.0309686
R01001	reaction	L-cystathionine cysteine-lyase (deaminating	0.000258554
R01015	reaction	D-glyceraldehyde-3-phosphate aldose-ketose-is...	1e-06
R01049	reaction	ATP:D-ribose-5-phosphate diphosphotransferase	1e-06
R01051	reaction	ATP:D-ribose 5-phosphotransferase	1e-06
R01053	reaction	Ribose-5-phosphate:ammonia ligase (ADP-formin...	5.51929e-06
R01054	reaction	ADP-ribose ribophosphohydrolase	2.75957e-05
R01055	reaction	uracil hydro-lyase (adding D-ribose 5-phospha...	0.00361771
R01056	reaction	D-ribose-5-phosphate aldose-ketose-isomerase	1e-06
R01057	reaction	D-Ribose 1,5-phosphomutase	1e-06
R01058	reaction	D-glyceraldehyde 3-phosphate:NADP+ oxidoreduc...	1e-06
R01059	reaction	ATP:D-glyceraldehyde 3-phosphotransferase	1e-06
R01061	reaction	D-glyceraldehyde-3-phosphate:NAD+ oxidoreduct...	0.000100365
R01063	reaction	D-glyceraldehyde-3-phosphate:NADP+ oxidoreduc...	0.000125583
R01066	reaction	2-deoxy-D-ribose-5-phosphate acetaldehyde-lya...	0.000114939
R01067	reaction	D-Fructose 6-phosphate:D-glyceraldehyde-3-pho...	4.35454e-06
R01068	reaction	D-fructose-1,6-bisphosphate D-glyceraldehyde-...	6.29949e-05
R01069	reaction	D-tagatose 1,6-bisphosphate D-glyceraldehyde-...	0.000325897
R01070	reaction	beta-D-fructose-1,6-bisphosphate D-glyceralde...	6.28527e-06
R01082	reaction	(S)-malate hydro-lyase (fumarate-forming)	1e-06
R01083	reaction	N6-(1,2-dicarboxyethyl)AMP AMP-lyase (fumarat...	0.00227329
R01085	reaction	3-fumarylpyruvate fumarylhydrolase	0.0147192
R01086	reaction	2-(Nomega-L-arginino)succinate arginine-lyase...	0.00470108
R01087	reaction	Maleate cis-trans-isomerase	2.0218e-05
R01113	reaction	Glutathione:L-cystine oxidoreductase	0.036551
R01128	reaction	5'-Inosinate phosphoribohydrolase	1e-06
R01213	reaction	acetyl-CoA:3-methyl-2-oxobutanoate C-acetyltr...	1e-06
R01215	reaction	L-Valine:pyruvate aminotransferase	0.0343293
R01244	reaction	Adenine aminohydrolase	0.0287341
R01270	reaction	Nicotinamide D-ribonucleotide phosphoribohydr...	1e-06
R01322	reaction	Citrate:CoA ligase (ADP-forming)	0.000446009
R01324	reaction	citrate hydroxymutase	1e-06
R01325	reaction	citrate hydro-lyase (cis-aconitate-forming)	1e-06
R01364	reaction	4-fumarylacetoacetate fumarylhydrolase	0.0235226
R01440	reaction	D-Xylulose-5-phosphate:formaldehyde glycolald...	3.45938e-05
R01465	reaction	L-threonine:NAD+ oxidoreductase	1e-06
R01466	reaction	O-phospho-L-homoserine phosphate-lyase (addin...	0.000121367
R01467	reaction	Threonine racemase	0.00035777
R01561	reaction	adenosine:phosphate alpha-D-ribosyltransferas...	0.00307987
R01570	reaction	thymidine:phosphate deoxy-alpha-D-ribosyltran...	1e-06
R01621	reaction	D-xylulose 5-phosphate D-glyceraldehyde-3-pho...	1e-06
R01641	reaction	sedoheptulose-7-phosphate:D-glyceraldehyde-3-...	1e-06
R01652	reaction	4-Methyl-2-oxopentanoate + CO2 <=> (2S)-2-Iso...	0.00398023
R01827	reaction	sedoheptulose-7-phosphate:D-glyceraldehyde-3-...	0.000136032
R01830	reaction	beta-D-Fructose 6-phosphate:D-glyceraldehyde-...	2.63544e-06
R01863	reaction	inosine:phosphate alpha-D-ribosyltransferase	0.00766178
R01867	reaction	(S)-dihydroorotate:fumarate oxidoreductase	0.000863385
R01876	reaction	uridine:phosphate alpha-D-ribosyltransferase	0.00215932
R01969	reaction	Deoxyguanosine:orthophosphate ribosyltransfer...	1e-06
R02147	reaction	guanosine:phosphate alpha-D-ribosyltransferas...	0.0185584
R02164	reaction	succinate:quinone oxidoreductase	1e-06
R02294	reaction	N-Ribosylnicotinamide:orthophosphate ribosylt...	0.0447148
R02296	reaction	cytidine:orthophosphate alpha-D-ribosyltransf...	0.0395637
R02297	reaction	Xanthosine:orthophosphate ribosyltransferase	0.0410229
R02313	reaction	N6-(L-1,3-Dicarboxypropyl)-L-lysine:NAD+ oxid...	1e-06
R02315	reaction	N6-(L-1,3-Dicarboxypropyl)-L-lysine:NADP+ oxi...	1e-06
R02317	reaction	(S)-2-amino-6-oxohexanoate hydro-lyase (spont...	1e-06
R02340	reaction	(1S,2R)-1-C-(indol-3-yl)glycerol 3-phosphate ...	0.00638138
R02409	reaction	Coenzyme A:oxidized-glutathione oxidoreductas...	0.0465618
R02484	reaction	deoxyuridine:orthophosphate 2-deoxy-D-ribosyl...	1e-06
R02557	reaction	Deoxyadenosine:orthophosphate ribosyltransfer...	1e-06
R02722	reaction	L-serine hydro-lyase [adding 1-C-(indol-3-yl)...	0.00249948
R02748	reaction	Deoxyinosine:orthophosphate ribosyltransferas...	1e-06
R02749	reaction	2-deoxy-D-ribose 1-phosphate 1,5-phosphomutas...	1e-06
R03102	reaction	L-2-aminoadipate-6-semialdehyde:NAD+ 6-oxidor...	1e-06
R03103	reaction	L-2-aminoadipate-6-semialdehyde:NADP+ 6-oxido...	1e-06
R03217	reaction	O-Acetyl-L-homoserine succinate-lyase (adding...	0.0160968
R03260	reaction	O-Succinyl-L-homoserine succinate-lyase (addi...	0.00229114
R03524	reaction	L-cysteine hydrogen-sulfide-lyase (adding HCN...	0.0372396
R03896	reaction	(R)-2-Methylmalate hydro-lyase (2-methylmalea...	1e-06
R03898	reaction	2-methylmaleate hydratase	1e-06
R03968	reaction	2-Isopropylmalate hydro-lyase	1e-06
R04001	reaction	3-Isopropylmalate hydro-lyase	1e-06
R04390	reaction	L-2-aminoadipate-6-semialdehyde:NADP+ 6-oxido...	0.0197694
R04426	reaction	(2R,3S)-3-isopropylmalate:NAD+ oxidoreductase	1e-06
R04559	reaction	1-(5'-Phosphoribosyl)-5-amino-4-(N-succinocar...	0.00672903
R05465	reaction	D-Glyceraldehyde 3-phosphate + L-Arginine <=>...	0.0498349
R05598	reaction	Benzylsuccinate fumarate-lyase	0.0101129
R05605	reaction	2-dehydro-3-deoxy-6-phospho-D-gluconate D-gly...	0.00187662
R05636	reaction	1-Deoxy-D-xylulose-5-phosphate pyruvate-lyase...	0.000419927
R06531	reaction	ATP:L-threonine O-phosphotransferase	0.000403332
R06590	reaction	sedoheptulose-7-phosphate:D-glyceraldehyde-3-...	0.0216939
R06789	reaction	(2Z,4E,7E)-2-Hydroxy-6-oxonona-2,4,7-triene-1...	0.0107917
R06903	reaction	2-Methylnaphthalene + Fumarate <=> 2-Naphtylm...	0.0207755
R06987	reaction	propanoyl-CoA:formate C-propanoyltransferase	0.0225538
R07159	reaction	D-glyceraldehyde-3-phosphate:ferredoxin oxido...	1e-06
R07274	reaction	O-phospho-L-serine:hydrogen-sulfide 2-amino-2...	0.00020311
R07399	reaction	Acetyl-CoA + Pyruvate + H2O <=> (R)-2-Methylm...	0.00275236
R08323	reaction	7-Mercaptoheptanoic acid + L-Threonine + ATP ...	0.00804208
R08555	reaction	(R)-lactate hydro-lyase (adding N-acetyl-D-gl...	0.0189799
R08559	reaction	protein-N(pi)-phosphohistidine:N-acetylmurama...	1e-06
R10049	reaction	2-oxopropanal:D-fructose 1,6-bisphosphate gly...	0.0423888
R10052	reaction	(2R,3S)-3-isopropylmalate:NAD+ oxidoreductase	1e-06
R10089	reaction	D-ribose 5-phosphate,D-glyceraldehyde 3-phosp...	1e-06
R10090	reaction	citrate:N6-acetyl-N6-hydroxy-L-lysine ligase ...	0.00739021
R10170	reaction	(2R,3S)-3-isopropylmalate hydro-lyase (2-isop...	1e-06
R10270	reaction	(5R)-5-phosphooxy-L-lysine phosphate-lyase (d...	0.000394746
R10343	reaction	succinyl-CoA:acetate CoA-transferase	0.00177156
R10660	reaction	fumarate CoM:CoB oxidoreductase (succinate fo...	4.11259e-05
R10677	reaction	citrate:L-glutamate ligase (ADP-forming)	0.025454
R10699	reaction	L-lysine:8-amino-7-oxononanoate aminotransfer...	0.000712538
R10860	reaction	D-glyceraldehyde-3-phosphate:NAD+ oxidoreduct...	1e-06
R10888	reaction	C20914 + L-Threonine <=> C20915	0.0169087
R10891	reaction	Tabtoxin + H2O <=> Tabtoxinine-beta-lactam + ...	0.00175066
R10892	reaction	tabtoxinine-beta-lactam:L-threonine ligase (A...	0.00134496
R10940	reaction	fumarate:L-2,3-diaminopropanoate ligase (AMP-...	0.00594284
R10973	reaction	D-ribose-2,5-bisphosphate 2-phosphohydrolase	0.00473487
R11024	reaction	ATP:N-acetyl-D-muramate 1-phosphotransferase	1e-06
R11679	reaction	(S)-2-amino-6-oxohexanoate:NADP+ oxidoreducta...	1e-06
R11785	reaction	N-acetyl-D-muramate 6-phosphate phosphohydrol...	1e-06
R12308	reaction	L-2,3-diaminopropanoate:citrate ligase (2-[(L...	0.00316657
R12353	reaction	D-Ornithine + Citrate + ATP <=> N5-Citryl-D-o...	0.000497101
R12354	reaction	N5-Citryl-D-ornithine + Citrate + ATP <=> Sta...	0.0395258
R12596	reaction	Spermidine + Citrate + ATP <=> N-Citryl-sperm...	0.000276669
C00009	compound	Orthophosphate	0.0109062
C00042	compound	Succinate	1e-06
C00058	compound	Formate	0.0156575
C00073	compound	L-Methionine	0.0029905
C00097	compound	L-Cysteine	1e-06
C00109	compound	2-Oxobutanoate	0.0113625
C00117	compound	D-Ribose 5-phosphate	1e-06
C00118	compound	D-Glyceraldehyde 3-phosphate	1e-06
C00122	compound	Fumarate	1e-06
C00141	compound	3-Methyl-2-oxobutanoic acid	0.0215214
C00158	compound	Citrate	1e-06
C00188	compound	L-Threonine	1e-06
C00672	compound	2-Deoxy-D-ribose 1-phosphate	1e-06
C00673	compound	2-Deoxy-D-ribose 5-phosphate	0.0232314
C02226	compound	2-Methylmaleate	0.000317116
C02504	compound	alpha-Isopropylmalate	1e-06
C02631	compound	2-Isopropylmaleate	1e-06
C02713	compound	N-Acetylmuramate	1e-06
C03145	compound	N-Formylmethionine	1e-06
C04076	compound	L-2-Aminoadipate 6-semialdehyde	1e-06
C04411	compound	(2R,3S)-3-Isopropylmalate	1e-06
C06032	compound	D-erythro-3-Methylmalate	1e-06
C16698	compound	N-Acetylmuramic acid 6-phosphate	0.00301114
