## Supplementary Table 7 for "Evolution and regulation of microbial secondary metabolism"

accession	study	bioproject_accession	biosample_accession	library_ID	library_layout	platform	design_description	filename	filename2
SRR16611107	SRP343613	PRJNA253624	SAMN02673269	1-F22031	paired	ILLUMINA	Pseudomonas aeruginosa extracted in the late exponential phase using glycerol synthetic media, strain F22031, replicate 1	1-F22031_R1_001.fastq.gz	1-F22031_R2_001.fastq.gz
SRR16611106	SRP343613	PRJNA253624	SAMN02673269	2-F22031	paired	ILLUMINA	Pseudomonas aeruginosa extracted in the late exponential phase using glycerol synthetic media, strain F22031, replicate 2	2-F22031_R1_001.fastq.gz	2-F22031_R2_001.fastq.gz
SRR16611095	SRP343613	PRJNA253624	SAMN02673269	3-F22031	paired	ILLUMINA	Pseudomonas aeruginosa extracted in the late exponential phase using glycerol synthetic media, strain F22031, replicate 3	3-F22031_R1_001.fastq.gz	3-F22031_R2_001.fastq.gz
SRR16611084	SRP343613	PRJNA253624	SAMN02894357	1-F30658	paired	ILLUMINA	Pseudomonas aeruginosa extracted in the late exponential phase using glycerol synthetic media, strain F30658, replicate 1	1-F30658_R1_001.fastq.gz	1-F30658_R2_001.fastq.gz
SRR16611080	SRP343613	PRJNA253624	SAMN02894357	2-F30658	paired	ILLUMINA	Pseudomonas aeruginosa extracted in the late exponential phase using glycerol synthetic media, strain F30658, replicate 2	2-F30658_R1_001.fastq.gz	2-F30658_R2_001.fastq.gz
SRR16611079	SRP343613	PRJNA253624	SAMN02894357	3-F30658	paired	ILLUMINA	Pseudomonas aeruginosa extracted in the late exponential phase using glycerol synthetic media, strain F30658, replicate 3	3-F30658_R1_001.fastq.gz	3-F30658_R2_001.fastq.gz
SRR16611078	SRP343613	PRJNA253624	SAMN02700179	1-F34365	paired	ILLUMINA	Pseudomonas aeruginosa extracted in the late exponential phase using glycerol synthetic media, strain F34365, replicate 1	1-F34365_R1_001.fastq.gz	1-F34365_R2_001.fastq.gz
SRR16611077	SRP343613	PRJNA253624	SAMN02700179	2-F34365	paired	ILLUMINA	Pseudomonas aeruginosa extracted in the late exponential phase using glycerol synthetic media, strain F34365, replicate 2	2-F34365_R1_001.fastq.gz	2-F34365_R2_001.fastq.gz
SRR16611076	SRP343613	PRJNA253624	SAMN02700179	3-F34365	paired	ILLUMINA	Pseudomonas aeruginosa extracted in the late exponential phase using glycerol synthetic media, strain F34365, replicate 3	3-F34365_R1_001.fastq.gz	3-F34365_R2_001.fastq.gz
SRR16611108	SRP343613	PRJNA253624	SAMN02894352	1-M1608	paired	ILLUMINA	Pseudomonas aeruginosa extracted in the late exponential phase using glycerol synthetic media, strain M1608, replicate 1	1-M1608_R1_001.fastq.gz	1-M1608_R2_001.fastq.gz
SRR16611105	SRP343613	PRJNA253624	SAMN02894352	2-M1608	paired	ILLUMINA	Pseudomonas aeruginosa extracted in the late exponential phase using glycerol synthetic media, strain M1608, replicate 2	2-M1608_R1_001.fastq.gz	2-M1608_R2_001.fastq.gz
SRR16611104	SRP343613	PRJNA253624	SAMN02894352	3-M1608	paired	ILLUMINA	Pseudomonas aeruginosa extracted in the late exponential phase using glycerol synthetic media, strain M1608, replicate 3	3-M1608_R1_001.fastq.gz	3-M1608_R2_001.fastq.gz
SRR16611103	SRP343613	PRJNA253624	SAMN02894351	1-M37351	paired	ILLUMINA	Pseudomonas aeruginosa extracted in the late exponential phase using glycerol synthetic media, strain M37351, replicate 1	1-M37351_R1_001.fastq.gz	1-M37351_R2_001.fastq.gz
SRR16611102	SRP343613	PRJNA253624	SAMN02894351	2-M37351	paired	ILLUMINA	Pseudomonas aeruginosa extracted in the late exponential phase using glycerol synthetic media, strain M37351, replicate 2	2-M37351_R1_001.fastq.gz	2-M37351_R2_001.fastq.gz
SRR16611101	SRP343613	PRJNA253624	SAMN02894351	3-M37351	paired	ILLUMINA	Pseudomonas aeruginosa extracted in the late exponential phase using glycerol synthetic media, strain M37351, replicate 3	3-M37351_R1_001.fastq.gz	3-M37351_R2_001.fastq.gz
SRR16611100	SRP343613	PRJNA253624	SAMN06681410	1-PA14	paired	ILLUMINA	Pseudomonas aeruginosa extracted in the late exponential phase using glycerol synthetic media, strain UCBPP-PA14, replicate 1	1-PA14_R1_001.fastq.gz	1-PA14_R2_001.fastq.gz
SRR16611099	SRP343613	PRJNA253624	SAMN06681410	2-PA14	paired	ILLUMINA	Pseudomonas aeruginosa extracted in the late exponential phase using glycerol synthetic media, strain UCBPP-PA14, replicate 2	2-PA14_R1_001.fastq.gz	2-PA14_R2_001.fastq.gz
SRR16611098	SRP343613	PRJNA253624	SAMN06681410	3-PA14	paired	ILLUMINA	Pseudomonas aeruginosa extracted in the late exponential phase using glycerol synthetic media, strain UCBPP-PA14, replicate 3	3-PA14_R1_001.fastq.gz	3-PA14_R2_001.fastq.gz
SRR16611097	SRP343613	PRJNA253624	SAMN02894346	1-W16407	paired	ILLUMINA	Pseudomonas aeruginosa extracted in the late exponential phase using glycerol synthetic media, strain W16407, replicate 1	1-W16407_R1_001.fastq.gz	1-W16407_R2_001.fastq.gz
SRR16611096	SRP343613	PRJNA253624	SAMN02894346	2-W16407	paired	ILLUMINA	Pseudomonas aeruginosa extracted in the late exponential phase using glycerol synthetic media, strain W16407, replicate 2	2-W16407_R1_001.fastq.gz	2-W16407_R2_001.fastq.gz
SRR16611094	SRP343613	PRJNA253624	SAMN02894346	3-W16407	paired	ILLUMINA	Pseudomonas aeruginosa extracted in the late exponential phase using glycerol synthetic media, strain W16407, replicate 3	3-W16407_R1_001.fastq.gz	3-W16407_R2_001.fastq.gz
SRR16611093	SRP343613	PRJNA253624	SAMN02887038	1-W25637	paired	ILLUMINA	Pseudomonas aeruginosa extracted in the late exponential phase using glycerol synthetic media, strain W25637, replicate 1	1-W25637_R1_001.fastq.gz	1-W25637_R2_001.fastq.gz
SRR16611092	SRP343613	PRJNA253624	SAMN02887038	2-W25637	paired	ILLUMINA	Pseudomonas aeruginosa extracted in the late exponential phase using glycerol synthetic media, strain W25637, replicate 2	2-W25637_R1_001.fastq.gz	2-W25637_R2_001.fastq.gz
SRR16611091	SRP343613	PRJNA253624	SAMN02887038	3-W25637	paired	ILLUMINA	Pseudomonas aeruginosa extracted in the late exponential phase using glycerol synthetic media, strain W25637, replicate 3	3-W25637_R1_001.fastq.gz	3-W25637_R2_001.fastq.gz
SRR16611090	SRP343613	PRJNA253624	SAMN02894345	1-W36662	paired	ILLUMINA	Pseudomonas aeruginosa extracted in the late exponential phase using glycerol synthetic media, strain W36662, replicate 1	1-W36662_R1_001.fastq.gz	1-W36662_R2_001.fastq.gz
SRR16611089	SRP343613	PRJNA253624	SAMN02894345	2-W36662	paired	ILLUMINA	Pseudomonas aeruginosa extracted in the late exponential phase using glycerol synthetic media, strain W36662, replicate 2	2-W36662_R1_001.fastq.gz	2-W36662_R2_001.fastq.gz
SRR16611088	SRP343613	PRJNA253624	SAMN02894345	3-W36662	paired	ILLUMINA	Pseudomonas aeruginosa extracted in the late exponential phase using glycerol synthetic media, strain W36662, replicate 3	3-W36662_R1_001.fastq.gz	3-W36662_R2_001.fastq.gz
SRR16611087	SRP343613	PRJNA253624	SAMN02887036	1-W91453	paired	ILLUMINA	Pseudomonas aeruginosa extracted in the late exponential phase using glycerol synthetic media, strain W91453, replicate 1	1-W91453_R1_001.fastq.gz	1-W91453_R2_001.fastq.gz
SRR16611086	SRP343613	PRJNA253624	SAMN02887036	2-W91453	paired	ILLUMINA	Pseudomonas aeruginosa extracted in the late exponential phase using glycerol synthetic media, strain W91453, replicate 2	2-W91453_R1_001.fastq.gz	2-W91453_R2_001.fastq.gz
SRR16611085	SRP343613	PRJNA253624	SAMN02887036	3-W91453	paired	ILLUMINA	Pseudomonas aeruginosa extracted in the late exponential phase using glycerol synthetic media, strain W91453, replicate 3	3-W91453_R1_001.fastq.gz	3-W91453_R2_001.fastq.gz
SRR16611083	SRP343613	PRJNA253624	SAMN02887035	1-X9820	paired	ILLUMINA	Pseudomonas aeruginosa extracted in the late exponential phase using glycerol synthetic media, strain X9820, replicate 1	1-X9820_R1_001.fastq.gz	1-X9820_R2_001.fastq.gz
SRR16611082	SRP343613	PRJNA253624	SAMN02887035	2-X9820	paired	ILLUMINA	Pseudomonas aeruginosa extracted in the late exponential phase using glycerol synthetic media, strain X9820, replicate 2	2-X9820_R1_001.fastq.gz	2-X9820_R2_001.fastq.gz
SRR16611081	SRP343613	PRJNA253624	SAMN02887035	3-X9820	paired	ILLUMINA	Pseudomonas aeruginosa extracted in the late exponential phase using glycerol synthetic media, strain X9820, replicate 3	3-X9820_R1_001.fastq.gz	3-X9820_R2_001.fastq.gz
